# Global transcription factors analyses reveal hierarchy and synergism of regulatory networks and master virulence regulators in *Pseudomonas aeruginosa*

**DOI:** 10.1101/2024.10.14.618254

**Authors:** Jiadai Huang, Yue Sun, Fang Chen, Shumin Li, Xiangkai You, Liangliang Han, Jingwei Li, Zhe He, Canfeng Hua, Chunyan Yao, Tianmin Li, Beifang Lu, Yung-Fu Chang, Xin Deng

## Abstract

The transcription factor (TF) regulatory network in *Pseudomonas aeruginosa* is complex and involves multiple regulators that respond to various environmental signals and physiological cues by regulating gene expression. However, the biological functions of at least half of its 373 putative TFs remain uncharacterised. Herein, chromatin immunoprecipitation sequencing (ChIP-seq) was used to investigate the binding sites of 172 TFs in the *P. aeruginosa* PAO1 strain. The results revealed 81,009 significant binding peaks in the genome, more than half of which were located in the promoter regions. To further decode the diverse regulatory relationships among TFs, a hierarchical network was assembled into three levels: top, middle, and bottom. Thirteen ternary regulatory motifs revealed flexible relationships among TFs in small hubs, and a comprehensive co-association atlas was established, showing the enrichment of seven core associated clusters. Twenty-four TFs were identified as the master regulators of virulence-related pathways. The pan-genome analysis revealed the conservation and evolution of TFs in *P. aeruginosa* complex and other species. A Web-based database combining existing and new data from ChIP-seq and the high-throughput systematic evolution of ligands by exponential enrichment was established for searching TF-binding sites. This study provides important insights into the pathogenic mechanisms of *P. aeruginosa* and related bacteria and is expected to contribute to the development of effective therapies for infectious diseases caused by this pathogen.
