## Supplemental Tables for "Global transcription factors analyses reveal hierarchy and synergism of regulatory networks and master virulence regulators in *Pseudomonas aeruginosa*": Supplementary Table 1.xlsx

### Sheet: Sheet1
Table S1. List of 172 ChIPed TFs
locus_id
PA0034
PA0056
PA0152
PA0155
PA0163
PA0167
PA0207
PA0217
PA0218
PA0233
PA0243
PA0272
PA0279
PA0306
PA0367
PA0403
PA0448
PA0475
PA0527
PA0533
PA0601
PA0611
PA0701
PA0707
PA0756
PA0780
PA0797
PA0815
PA0816
PA0831
PA0873
PA0876
PA0877
PA0893
PA0942
PA1015
PA1109
PA1136
PA1138
PA1157
PA1182
PA1184
PA1229
PA1261
PA1283
PA1285
PA1309
PA1312
PA1347
PA1380
PA1403
PA1484
PA1504
PA1619
PA1653
PA1759
PA1836
PA1850
PA1853
PA1859
PA1961
PA1978
PA1998
PA2010
PA2032
PA2047
PA2054
PA2056
PA2076
PA2096
PA2115
PA2123
PA2196
PA2246
PA2270
PA2276
PA2281
PA2299
PA2312
PA2417
PA2447
PA2449
PA2488
PA2523
PA2547
PA2551
PA2556
PA2577
PA2601
PA2686
PA2692
PA2696
PA2704
PA2718
PA2766
PA2834
PA2848
PA2899
PA2917
PA2930
PA2957
PA3027
PA3045
PA3094
PA3122
PA3124
PA3174
PA3215
PA3220
PA3260
PA3269
PA3321
PA3420
PA3433
PA3508
PA3565
PA3571
PA3587
PA3599
PA3604
PA3699
PA3711
PA3714
PA3776
PA3830
PA3845
PA3921
PA3927
PA3932
PA3948
PA3965
PA3973
PA4070
PA4074
PA4080
PA4094
PA4132
PA4145
PA4147
PA4157
PA4165
PA4174
PA4185
PA4196
PA4296
PA4341
PA4381
PA4493
PA4784
PA4806
PA4885
PA4914
PA4916
PA5029
PA5032
PA5116
PA5157
PA5166
PA5179
PA5218
PA5255
PA5283
PA5342
PA5356
PA5374
PA5382
PA5389
PA5428
PA5431
PA5438
PA5525
PA5550
