## Supplemental Tables for "Global transcription factors analyses reveal hierarchy and synergism of regulatory networks and master virulence regulators in *Pseudomonas aeruginosa*": Supplementary Table 7.xlsx

### Sheet: Sheet2
Table S7. Virulence-related master regulators.
TF	pvals.adj	Target	Pathways
PA0815	0.004106	3	Quorum sensing
PA3220	0.007396	3	Quorum sensing
PA0233	0.010324	2	Quorum sensing
PA4070	0.010324	3	Quorum sensing
PA4132	0.015955	2	Quorum sensing
PA0831	0.045497	3	Quorum sensing
PA0243	0.058923	2	Quorum sensing
PA1850	0.058923	2	Quorum sensing
PA0873	0.058923	2	Quorum sensing
PA0448	0.062017	2	Quorum sensing
PA3269	0.062017	1	Quorum sensing
PA4916	0.062017	1	Quorum sensing
PA1261	0.062631	2	Quorum sensing
PA5431	0.062631	2	Quorum sensing
PA1380	0.062631	2	Quorum sensing
PA2032	0.062631	2	Quorum sensing
PA2076	0.067108	1	Quorum sensing
PA0707	0.095401	1	Quorum sensing
PA3973	0.095401	1	Quorum sensing
PA4185	0.095401	1	Quorum sensing
PA1759	0.095401	2	Quorum sensing
PA2312	0.104677	1	Quorum sensing
PA2096	0.1169	1	Quorum sensing
PA0533	0.138421	1	Quorum sensing
PA0780	0.138421	1	Quorum sensing
PA0475	0.15163	2	Quorum sensing
PA1653	0.156736	1	Quorum sensing
PA4094	0.205416	1	Quorum sensing
PA0611	0.211564	1	Quorum sensing
PA1109	0.220914	1	Quorum sensing
PA4147	0.220914	1	Quorum sensing
PA0527	0.220914	1	Quorum sensing
PA1015	0.220914	1	Quorum sensing
PA5382	0.223857	1	Quorum sensing
PA3027	0.223857	1	Quorum sensing
PA3714	0.223857	1	Quorum sensing
PA1853	0.238163	1	Quorum sensing
PA2270	0.238163	1	Quorum sensing
PA0701	0.238163	1	Quorum sensing
PA0816	0.238163	1	Quorum sensing
PA2115	0.238163	1	Quorum sensing
PA1484	0.238163	1	Quorum sensing
PA2488	0.238163	1	Quorum sensing
PA4296	0.238163	1	Quorum sensing
PA5428	0.238163	1	Quorum sensing
PA1184	0.243984	1	Quorum sensing
PA3711	0.243984	1	Quorum sensing
PA3565	0.244381	1	Quorum sensing
PA2523	0.244381	1	Quorum sensing
PA2601	0.244381	1	Quorum sensing
PA1504	0.286871	1	Quorum sensing
PA3587	0.286871	2	Quorum sensing
PA0306	0.292695	1	Quorum sensing
PA0272	0.294047	1	Quorum sensing
PA3699	0.301859	1	Quorum sensing
PA1285	0.309338	1	Quorum sensing
PA3260	0.31026	1	Quorum sensing
PA5218	0.317257	1	Quorum sensing
PA4493	0.317974	1	Quorum sensing
PA3508	0.318653	1	Quorum sensing
PA3420	0.354314	2	Quorum sensing
PA3174	0.381507	1	Quorum sensing
PA1179	0.418676	1	Quorum sensing
PA0403	0.427955	1	Quorum sensing
PA2556	0.431732	1	Quorum sensing
PA2704	0.514154	1	Quorum sensing
PA1283	0.530263	1	Quorum sensing
PA5166	0.577451	1	Quorum sensing
PA2010	0.626088	1	Quorum sensing
PA3433	0.776645	1	Quorum sensing
PA0218	0.776645	1	Quorum sensing
PA0893	0.776645	1	Quorum sensing
PA2718	0.834119	1	Quorum sensing
PA0756	0.915934	2	Quorum sensing
PA4914	1	1	Quorum sensing
PA0797	1	1	Quorum sensing
PA2299	1	1	Quorum sensing
PA2417	1	1	Quorum sensing
PA0601	1	1	Quorum sensing
PA3973	0.000458	3	Biofilm
PA5428	0.049389	3	Biofilm
PA0815	0.049389	3	Biofilm
PA5032	0.049389	2	Biofilm
PA0243	0.056731	3	Biofilm
PA5218	0.089886	3	Biofilm
PA4094	0.089886	2	Biofilm
PA4132	0.089886	2	Biofilm
PA4070	0.117293	3	Biofilm
PA0167	0.153568	2	Biofilm
PA0701	0.204158	2	Biofilm
PA4296	0.204158	2	Biofilm
PA2601	0.243137	2	Biofilm
PA1504	0.301641	2	Biofilm
PA0448	0.301641	2	Biofilm
PA0475	0.301641	3	Biofilm
PA0707	0.301641	1	Biofilm
PA0831	0.301641	3	Biofilm
PA3699	0.301641	2	Biofilm
PA5431	0.335995	2	Biofilm
PA1380	0.337741	2	Biofilm
PA2096	0.337741	1	Biofilm
PA0367	0.337741	2	Biofilm
PA2547	0.354881	1	Biofilm
PA5283	0.382007	1	Biofilm
PA0233	0.397952	1	Biofilm
PA0207	0.397952	2	Biofilm
PA3174	0.397952	2	Biofilm
PA1859	0.397952	2	Biofilm
PA0403	0.487671	2	Biofilm
PA2556	0.487671	2	Biofilm
PA2577	0.487671	1	Biofilm
PA2196	0.502766	1	Biofilm
PA0893	0.510949	3	Biofilm
PA4147	0.529806	1	Biofilm
PA0527	0.541928	1	Biofilm
PA3714	0.575732	1	Biofilm
PA2704	0.575732	2	Biofilm
PA5116	0.606958	1	Biofilm
PA1853	0.606958	1	Biofilm
PA2270	0.606958	1	Biofilm
PA4381	0.606958	2	Biofilm
PA1347	0.606958	1	Biofilm
PA2115	0.606958	1	Biofilm
PA1484	0.606958	1	Biofilm
PA2488	0.606958	1	Biofilm
PA3711	0.632365	1	Biofilm
PA3565	0.637764	1	Biofilm
PA2523	0.642821	1	Biofilm
PA1136	0.685912	1	Biofilm
PA1850	0.685912	1	Biofilm
PA0873	0.689188	1	Biofilm
PA0306	0.739733	1	Biofilm
PA0272	0.741366	1	Biofilm
PA3220	0.742839	1	Biofilm
PA1261	0.765442	1	Biofilm
PA3260	0.765442	1	Biofilm
PA2848	0.765442	4	Biofilm
PA0217	0.774337	1	Biofilm
PA2032	0.774337	1	Biofilm
PA3508	0.774416	1	Biofilm
PA3965	0.906295	1	Biofilm
PA2718	0.932977	2	Biofilm
PA2766	0.932977	1	Biofilm
PA1759	0.946091	1	Biofilm
PA1179	0.946091	1	Biofilm
PA5255	0.951944	1	Biofilm
PA0942	0.957358	1	Biofilm
PA2449	1	1	Biofilm
PA1283	1	1	Biofilm
PA3845	1	1	Biofilm
PA3420	1	2	Biofilm
PA5166	1	1	Biofilm
PA0155	1	1	Biofilm
PA3215	1	1	Biofilm
PA0756	1	4	Biofilm
PA4145	1	1	Biofilm
PA2010	1	1	Biofilm
PA2299	1	2	Biofilm
PA2417	1	2	Biofilm
PA0218	1	1	Biofilm
PA3587	1	1	Biofilm
PA4914	1	1	Biofilm
PA0797	1	1	Biofilm
PA0601	1	1	Biofilm
PA0815	0.025293	4	Motility
PA1504	0.027777	4	Motility
PA0707	0.027777	2	Motility
PA0877	0.027777	2	Motility
PA3973	0.027777	2	Motility
PA0403	0.027777	5	Motility
PA0167	0.032463	3	Motility
PA1380	0.035358	4	Motility
PA1484	0.047972	3	Motility
PA5428	0.047972	3	Motility
PA3094	0.064577	3	Motility
PA0893	0.11949	6	Motility
PA3220	0.126662	3	Motility
PA5218	0.168634	3	Motility
PA3508	0.17601	3	Motility
PA5550	0.203067	1	Motility
PA0475	0.209265	4	Motility
PA1853	0.250561	2	Motility
PA0701	0.261606	2	Motility
PA2917	0.261606	2	Motility
PA2766	0.27096	3	Motility
PA1619	0.277811	1	Motility
PA5342	0.277811	1	Motility
PA5255	0.277811	3	Motility
PA2523	0.277811	2	Motility
PA2601	0.277811	2	Motility
PA4080	0.283087	1	Motility
PA4185	0.283087	1	Motility
PA4341	0.283087	1	Motility
PA0873	0.31396	2	Motility
PA0306	0.356465	2	Motility
PA0152	0.356465	1	Motility
PA2547	0.371455	1	Motility
PA3124	0.371455	1	Motility
PA5032	0.371455	1	Motility
PA5283	0.397731	1	Motility
PA1283	0.397731	3	Motility
PA0217	0.397731	2	Motility
PA2032	0.397731	2	Motility
PA0233	0.397731	1	Motility
PA2246	0.397731	2	Motility
PA0831	0.397731	3	Motility
PA0367	0.397731	2	Motility
PA5166	0.434068	3	Motility
PA4070	0.442729	2	Motility
PA1403	0.450251	1	Motility
PA1157	0.461068	2	Motility
PA4145	0.461068	3	Motility
PA2577	0.461068	1	Motility
PA4094	0.461068	1	Motility
PA0207	0.461068	2	Motility
PA2551	0.461068	2	Motility
PA1859	0.461068	2	Motility
PA2196	0.461068	1	Motility
PA4784	0.461068	2	Motility
PA3927	0.461068	1	Motility
PA3122	0.461068	3	Motility
PA1109	0.461068	1	Motility
PA4147	0.461068	1	Motility
PA1759	0.461068	2	Motility
PA0527	0.461068	1	Motility
PA1015	0.461068	1	Motility
PA4157	0.461068	1	Motility
PA5157	0.461068	1	Motility
PA0876	0.475492	1	Motility
PA3027	0.482063	1	Motility
PA3714	0.482063	1	Motility
PA5116	0.53455	1	Motility
PA2692	0.547128	2	Motility
PA0816	0.547128	1	Motility
PA2115	0.547128	1	Motility
PA2276	0.547128	1	Motility
PA3921	0.547128	1	Motility
PA2299	0.547128	5	Motility
PA2488	0.547425	1	Motility
PA4296	0.547425	1	Motility
PA1184	0.565836	1	Motility
PA3711	0.565836	1	Motility
PA3565	0.571048	1	Motility
PA2449	0.571048	2	Motility
PA0243	0.619897	1	Motility
PA1850	0.619897	1	Motility
PA4381	0.619897	2	Motility
PA0448	0.657248	1	Motility
PA2056	0.657248	1	Motility
PA3215	0.657248	2	Motility
PA0279	0.682199	1	Motility
PA3699	0.682199	1	Motility
PA1261	0.682199	1	Motility
PA1285	0.682199	1	Motility
PA5389	0.682199	1	Motility
PA2010	0.682199	2	Motility
PA3260	0.683713	1	Motility
PA5431	0.687485	1	Motility
PA3965	0.829665	1	Motility
PA0942	0.929192	1	Motility
PA2556	0.929192	1	Motility
PA1998	0.978137	1	Motility
PA2718	0.983677	2	Motility
PA2848	0.99402	4	Motility
PA2704	1	1	Motility
PA3845	1	1	Motility
PA0155	1	1	Motility
PA3420	1	2	Motility
PA4914	1	2	Motility
PA3433	1	1	Motility
PA3587	1	1	Motility
PA0756	1	3	Motility
PA0797	1	1	Motility
PA2417	1	1	Motility
PA0601	1	1	Motility
PA3699	9.97e-08	13	Siderophore
PA5218	0.00075	8	Siderophore
PA3965	0.191341	6	Siderophore
PA2447	0.755229	1	Siderophore
PA3845	1	7	Siderophore
PA1998	1	3	Siderophore
PA0155	1	6	Siderophore
PA0217	1	4	Siderophore
PA5166	1	3	Siderophore
PA2010	1	3	Siderophore
PA3565	1	2	Siderophore
PA0601	1	6	Siderophore
PA3711	1	2	Siderophore
PA1136	1	3	Siderophore
PA1184	1	2	Siderophore
PA0815	1	2	Siderophore
PA3433	1	7	Siderophore
PA0816	1	2	Siderophore
PA0306	1	2	Siderophore
PA2449	1	4	Siderophore
PA0876	1	2	Siderophore
PA1261	1	2	Siderophore
PA1157	1	3	Siderophore
PA3260	1	2	Siderophore
PA1109	1	1	Siderophore
PA3508	1	2	Siderophore
PA1853	1	1	Siderophore
PA2556	1	3	Siderophore
PA0756	1	7	Siderophore
PA0797	1	4	Siderophore
PA4145	1	4	Siderophore
PA4070	1	2	Siderophore
PA0207	1	2	Siderophore
PA2692	1	3	Siderophore
PA1859	1	2	Siderophore
PA1484	1	1	Siderophore
PA5116	1	1	Siderophore
PA3027	1	1	Siderophore
PA5428	1	1	Siderophore
PA3587	1	5	Siderophore
PA1179	1	1	Siderophore
PA2299	1	7	Siderophore
PA2270	1	1	Siderophore
PA0701	1	1	Siderophore
PA3420	1	5	Siderophore
PA2766	1	2	Siderophore
PA1850	1	1	Siderophore
PA2917	1	1	Siderophore
PA3122	1	2	Siderophore
PA0873	1	1	Siderophore
PA0243	1	1	Siderophore
PA1504	1	1	Siderophore
PA5389	1	1	Siderophore
PA3094	1	1	Siderophore
PA5431	1	1	Siderophore
PA3220	1	1	Siderophore
PA3215	1	3	Siderophore
PA5255	1	2	Siderophore
PA0279	1	1	Siderophore
PA0942	1	2	Siderophore
PA1283	1	2	Siderophore
PA2417	1	3	Siderophore
PA2032	1	1	Siderophore
PA2551	1	2	Siderophore
PA4914	1	5	Siderophore
PA2704	1	1	Siderophore
PA4381	1	2	Siderophore
PA0403	1	1	Siderophore
PA0475	1	1	Siderophore
PA0831	1	1	Siderophore
PA2848	1	5	Siderophore
PA4784	1	1	Siderophore
PA0218	1	1	Siderophore
PA2718	1	1	Siderophore
PA0893	1	2	Siderophore
PA1759	0.000465	3	Pyocyanin
PA1850	0.014096	2	Pyocyanin
PA1380	0.01913	2	Pyocyanin
PA3220	0.050982	2	Pyocyanin
PA0527	0.052874	1	Pyocyanin
PA4070	0.052986	2	Pyocyanin
PA3565	0.105531	1	Pyocyanin
PA3714	0.105531	1	Pyocyanin
PA0815	0.115007	1	Pyocyanin
PA2488	0.115007	1	Pyocyanin
PA3260	0.191899	1	Pyocyanin
PA4132	0.191899	1	Pyocyanin
PA5431	0.191899	1	Pyocyanin
PA2032	0.191899	1	Pyocyanin
PA3699	0.191899	1	Pyocyanin
PA1109	0.191899	1	Pyocyanin
PA2556	0.191899	1	Pyocyanin
PA0873	0.198124	1	Pyocyanin
PA2270	0.203695	1	Pyocyanin
PA0403	0.223384	1	Pyocyanin
PA2115	0.227214	1	Pyocyanin
PA1184	0.227609	1	Pyocyanin
PA2523	0.227609	1	Pyocyanin
PA0448	0.227609	1	Pyocyanin
PA1261	0.227609	1	Pyocyanin
PA5428	0.230479	1	Pyocyanin
PA3508	0.233123	1	Pyocyanin
PA0243	0.339165	1	Pyocyanin
PA0831	0.425965	1	Pyocyanin
PA3174	0.569184	1	Pyocyanin
PA2704	0.831647	1	Pyocyanin
PA0893	0.869551	1	Pyocyanin
PA0797	0.881739	1	Pyocyanin
PA0218	1	1	Pyocyanin
PA2299	1	1	Pyocyanin
PA0756	1	1	Pyocyanin
PA3215	0.027934	12	ROS
PA4145	0.033737	11	ROS
PA2556	0.033737	9	ROS
PA4381	0.033737	10	ROS
PA0403	0.057518	7	ROS
PA2449	0.057518	9	ROS
PA4784	0.059903	7	ROS
PA2766	0.064153	7	ROS
PA1184	0.067139	5	ROS
PA2551	0.073122	8	ROS
PA2848	0.13653	14	ROS
PA3260	0.143851	5	ROS
PA3420	0.154233	11	ROS
PA0207	0.206502	5	ROS
PA3845	0.206502	8	ROS
PA3094	0.208036	4	ROS
PA1859	0.209088	5	ROS
PA0893	0.213711	8	ROS
PA3220	0.249221	4	ROS
PA5218	0.249221	4	ROS
PA5255	0.288571	6	ROS
PA0475	0.288571	5	ROS
PA1261	0.2998	4	ROS
PA2692	0.302287	6	ROS
PA3508	0.302287	4	ROS
PA0701	0.327026	3	ROS
PA2917	0.35244	3	ROS
PA4070	0.399105	4	ROS
PA1504	0.433884	3	ROS
PA0815	0.481339	3	ROS
PA1136	0.481339	4	ROS
PA2299	0.481339	11	ROS
PA0816	0.481339	3	ROS
PA1380	0.481339	3	ROS
PA0306	0.502621	3	ROS
PA4296	0.502621	2	ROS
PA1283	0.529773	5	ROS
PA0279	0.550847	3	ROS
PA0217	0.550847	4	ROS
PA0876	0.550847	3	ROS
PA2032	0.602641	3	ROS
PA2096	0.649134	1	ROS
PA5438	0.666094	1	ROS
PA1179	0.681397	2	ROS
PA1157	0.709793	4	ROS
PA3565	0.716776	2	ROS
PA1285	0.740086	2	ROS
PA1850	0.749967	2	ROS
PA2246	0.75953	2	ROS
PA4196	0.898313	1	ROS
PA5389	0.898313	2	ROS
PA5431	0.952024	2	ROS
PA2523	0.957228	2	ROS
PA2056	1	2	ROS
PA5166	1	2	ROS
PA3587	1	6	ROS
PA2010	1	2	ROS
PA0527	1	1	ROS
PA0155	1	4	ROS
PA0367	1	2	ROS
PA1484	1	1	ROS
PA0942	1	3	ROS
PA2704	1	2	ROS
PA3027	1	1	ROS
PA4914	1	7	ROS
PA3433	1	6	ROS
PA0448	1	1	ROS
PA2417	1	4	ROS
PA2270	1	1	ROS
PA3711	1	1	ROS
PA3122	1	2	ROS
PA1836	1	1	ROS
PA3174	1	1	ROS
PA1759	1	1	ROS
PA4493	1	1	ROS
PA3699	1	1	ROS
PA3965	1	1	ROS
PA0831	1	1	ROS
PA0218	1	1	ROS
PA2718	1	1	ROS
PA0601	1	2	ROS
PA0756	1	3	ROS
PA0797	1	1	ROS
