## Supplemental Tables for "Global transcription factors analyses reveal hierarchy and synergism of regulatory networks and master virulence regulators in *Pseudomonas aeruginosa*": Supplementary Table 8.xlsx

### Sheet: Sheet1
Table S8. Strain, plasmids, and primers used in this experiment.
Strains	Description or Application	Reference
P. aeruginosa strains
P. aeruginosa PAO1	Wild type	Lab stock
P. aeruginosa Δ1380	PA1380 mutant	This study
P. aeruginosa Δ1380/p	PA1380 complementary strain	This study
P. aeruginosa Δ3094	PA3094 mutant	This study
P. aeruginosa Δ3094/p	PA3094 complementary strain	This study
Primers	Description or Application	Reference
pAK1900-PA0034-F	ACACTATAGAATACTCAAGCTTCGCCTCACCCAAATAGCCAACGCA	This study
pAK1900-PA0034-VSV-R	GAGCTCGGTACCCGGGGATCCTTACTTTCCAAGTCGGTTCATCTCTATGTCTGTATAGATCAGCTCGTGGCGGCG	This study
pAK1900-PA0056-F	ACACTATAGAATACTCAAGCTTCATGGACCGCCTGACCGC	This study
pAK1900-PA0056-VSV-R	GAGCTCGGTACCCGGGGATCCTTACTTTCCAAGTCGGTTCATCTCTATGTCTGTATACGCCAGCGCCAGGGGGCC	This study
pAK1900-PA0152-F	ACACTATAGAATACTCAAGCTTCAGCTTCGCCAAGGCGGCG	This study
pAK1900-PA0152-VSV-R	GAGCTCGGTACCCGGGGATCCTTACTTTCCAAGTCGGTTCATCTCTATGTCTGTATAGTGCAACTCGGCGGCCAC	This study
pAK1900-PA0155-F	ACACTATAGAATACTCAAGCTTGGCGAGCCTTTCCGTGACCCG	This study
pAK1900-PA0155-VSV-R	GAGCTCGGTACCCGGGGATCCTTACTTTCCAAGTCGGTTCATCTCTATGTCTGTATAGGTGAACAGGCGCGCGCTC	This study
pAK1900-PA0163-F	ACACTATAGAATACTCAAGCTTTAGCCCTGCCAGACTCTGCCGA	This study
pAK1900-PA0163-VSV-R	GAGCTCGGTACCCGGGGATCCTTACTTTCCAAGTCGGTTCATCTCTATGTCTGTATA GCGCTGGCGGAACAGTTCGCC	This study
pAK1900-PA0218-F	ACACTATAGAATACTCAAGCTTAGTGGCGTCCTATACCTTGCGGC	This study
pAK1900-PA0218-VSV-R	GAGCTCGGTACCCGGGGATCCTTACTTTCCAAGTCGGTTCATCTCTATGTCTGTATA GTGCCGGCGCTCGGCAAGCTT	This study
pAK1900-PA0243-F	ACACTATAGAATACTCAAGCTTGCAATTCCCGCCGGCCACG	This study
pAK1900-PA0243-VSV-R	GAGCTCGGTACCCGGGGATCCTTACTTTCCAAGTCGGTTCATCTCTATGTCTGTATAGGCACGGATGTAGCGCAATACCG	This study
pAK1900-PA0272-F	ACACTATAGAATACTCAAGCTTGATGCTGATCGCCAACGG	This study
pAK1900-PA0272-VSV-R	GAGCTCGGTACCCGGGGATCCTTACTTTCCAAGTCGGTTCATCTCTATGTCTGTATAGAGCAAACCCAGCTCGGC	This study
pAK1900-PA0416-F	ACACTATAGAATACTCAAGCTTGGCCTGATCTGAGCCGTCC	This study
pAK1900-PA0416-VSV-R	GAGCTCGGTACCCGGGGATCCTTACTTTCCAAGTCGGTTCATCTCTATGTCTGTATAGCCGCGCACGGCGCGCTG	This study
pAK1900-PA0448-F	ACACTATAGAATACTCAAGCTTCTCCATGCGACGCAAGATCC	This study
pAK1900-PA0448-VSV-R	GAGCTCGGTACCCGGGGATCCTTACTTTCCAAGTCGGTTCATCTCTATGTCTGTATAGCCCAGCCCGTTGGCCTC	This study
pAK1900-PA0475-F	ACACTATAGAATACTCAAGCTTGGAGTCAGGTTTGCCGAAGAAGT	This study
pAK1900-PA0475-VSV-R	GAGCTCGGTACCCGGGGATCCTTACTTTCCAAGTCGGTTCATCTCTATGTCTGTATAGGCCGGCAGTAGCGCCTG	This study
pAK1900-PA0515-F	ACACTATAGAATACTCAAGCTTGCGCCCAGCACATCGGACTCTA	This study
pAK1900-PA0515-VSV-R	GAGCTCGGTACCCGGGGATCCTTACTTTCCAAGTCGGTTCATCTCTATGTCTGTATATCGGCTGGCCTCCAGGGGAA	This study
pAK1900-PA0601-F	ACACTATAGAATACTCAAGCTTAGTGGTGATCCGAGTCCTGG	This study
pAK1900-PA0601-VSV-R	GAGCTCGGTACCCGGGGATCCTTACTTTCCAAGTCGGTTCATCTCTATGTCTGTATAGAGCAGGCGGTGCTCCATC	This study
pAK1900-PA0610-F	ACACTATAGAATACTCAAGCTTTCAACGACGTGTAGCCGCA	This study
pAK1900-PA0610-VSV-R	GAGCTCGGTACCCGGGGATCCTTACTTTCCAAGTCGGTTCATCTCTATGTCTGTATAGGATGCGATGCTGTCAGCG	This study
pAK1900-PA0611-F	ACACTATAGAATACTCAAGCTTGCCGAGCATGGACAAGAGC	This study
pAK1900-PA0611-VSV-R	GAGCTCGGTACCCGGGGATCCTTACTTTCCAAGTCGGTTCATCTCTATGTCTGTATACCGCACCAGGGACGGGCC	This study
pAK1900-PA0701-F	ACACTATAGAATACTCAAGCTTAAGCATGGCCCTATCGGAGT	This study
pAK1900-PA0701-VSV-R	GAGCTCGGTACCCGGGGATCCTTACTTTCCAAGTCGGTTCATCTCTATGTCTGTATAGCGTCCGAACCAGTCGCG	This study
pAK1900-PA0756-F	ACACTATAGAATACTCAAGCTTCATGCGCATCCTTCTGGTGG	This study
pAK1900-PA0756-VSV-R	GAGCTCGGTACCCGGGGATCCTTACTTTCCAAGTCGGTTCATCTCTATGTCTGTATA GTCACCCTGCGCCTCCAG	This study
pAK1900-PA0780-F	ACACTATAGAATACTCAAGCTTCATGTTCGACACCCGCCT	This study
pAK1900-PA0780-VSV-R	GAGCTCGGTACCCGGGGATCCTTACTTTCCAAGTCGGTTCATCTCTATGTCTGTATAGCCCTTGCGCAGCGACTTC	This study
pAK1900-PA0797-F	ACACTATAGAATACTCAAGCTTCATGACCCAGAACCCGCC	This study
pAK1900-PA0797-VSV-R	GAGCTCGGTACCCGGGGATCCTTACTTTCCAAGTCGGTTCATCTCTATGTCTGTATA GACGGTGGAGGAAGCGGAG	This study
pAK1900-PA0815-F	ACACTATAGAATACTCAAGCTTCGCAACGATGATCGACCTGG	This study
pAK1900-PA0815-VSV-R	GAGCTCGGTACCCGGGGATCCTTACTTTCCAAGTCGGTTCATCTCTATGTCTGTATAGGAGGCCGCGCCGACCAC	This study
pAK1900-PA0816-F	ACACTATAGAATACTCAAGCTTTCGCCTGAGCAACACTTTTTTCGAGG	This study
pAK1900-PA0816-VSV-R	GAGCTCGGTACCCGGGGATCCTTACTTTCCAAGTCGGTTCATCTCTATGTCTGTATATGCGGTGGTCGGCGCGGC	This study
pAK1900-PA0876-F	ACACTATAGAATACTCAAGCTTGATGGATATCCTGTTCAATATGCGC	This study
pAK1900-PA0876-VSV-R	GAGCTCGGTACCCGGGGATCCTTACTTTCCAAGTCGGTTCATCTCTATGTCTGTATA GTTCGCCAACCCACCGCTC	This study
pAK1900-PA0893-F	ACACTATAGAATACTCAAGCTTCATGACTGCCCAACCCCAA	This study
pAK1900-PA0893-VSV-R	GAGCTCGGTACCCGGGGATCCTTACTTTCCAAGTCGGTTCATCTCTATGTCTGTATAGCCGCGTTCGACGGGAGTG	This study
pAK1900-PA0942-F	ACACTATAGAATACTCAAGCTTCGATACTATATTGGCAAGGAGGT	This study
pAK1900-PA0942-VSV-R	GAGCTCGGTACCCGGGGATCCTTACTTTCCAAGTCGGTTCATCTCTATGTCTGTATAGCCGCAGGCCTGGTGCTC	This study
pAK1900-PA1015-F	ACACTATAGAATACTCAAGCTTAATGACCAAGGACGCCACAA	This study
pAK1900-PA1015-VSV-R	GAGCTCGGTACCCGGGGATCCTTACTTTCCAAGTCGGTTCATCTCTATGTCTGTATA GGATTTCTCCTTCAGTGCCTC	This study
pAK1900-PA0217-F	ACACTATAGAATACTCAAGCTTGCGGATGCTGATCGACGAAG	This study
pAK1900-PA0217-VSV-R	GAGCTCGGTACCCGGGGATCCTTACTTTCCAAGTCGGTTCATCTCTATGTCTGTATATCCCGCCGCCTCCTGCTC	This study
pAK1900-PA1067-F	ACACTATAGAATACTCAAGCTTGACAACCTACCGTTTTCATAGGG	This study
pAK1900-PA1067-VSV-R	GAGCTCGGTACCCGGGGATCCTTACTTTCCAAGTCGGTTCATCTCTATGTCTGTATAACCCTCCAGGCCGATCAATT	This study
pAK1900-PA1109-F	ACACTATAGAATACTCAAGCTTGGTGCCGCGCTATCCCTA	This study
pAK1900-PA1109-VSV-R:	GAGCTCGGTACCCGGGGATCCTTACTTTCCAAGTCGGTTCATCTCTATGTCTGTATATTCGAGGCCACGCAGGGC	This study
pAK1900-PA1157-F	ACACTATAGAATACTCAAGCTTCTCCGGGACCGCGATACG	This study
pAK1900-PA1157-VSV-R	GAGCTCGGTACCCGGGGATCCTTACTTTCCAAGTCGGTTCATCTCTATGTCTGTATAGCCCTCGCCGACGAACAG	This study
pAK1900-PA1179-F	ACACTATAGAATACTCAAGCTTCCTCATGAAACTGCTGGTAGTG	This study
pAK1900-PA1179-VSV-R	GAGCTCGGTACCCGGGGATCCTTACTTTCCAAGTCGGTTCATCTCTATGTCTGTATACCGGCAGCGCTCGGTGAAC	This study
pAK1900-PA1182-F	ACACTATAGAATACTCAAGCTTGGACGCCGCCATGCGTGAG	This study
pAK1900-PA1182-VSV-R	GAGCTCGGTACCCGGGGATCCTTACTTTCCAAGTCGGTTCATCTCTATGTCTGTATAGGCTTCCGCCTGGTGCCG	This study
pAK1900-PA1184-F	ACACTATAGAATACTCAAGCTTAACTGAATTCATGGGTGCCGTCC	This study
pAK1900-PA1184-VSV-R	GAGCTCGGTACCCGGGGATCCTTACTTTCCAAGTCGGTTCATCTCTATGTCTGTATATGCCTCGGCGGCGGCC	This study
pAK1900-PA1283-F	ACACTATAGAATACTCAAGCTTAGCCATGGGACGCCGACGAACGA	This study
pAK1900-PA1283-VSV-R	GAGCTCGGTACCCGGGGATCCTTACTTTCCAAGTCGGTTCATCTCTATGTCTGTATA GTCTCCGCTGGCGCCAGCCGC	This study
pAK1900-PA1285-F	ACACTATAGAATACTCAAGCTTCTTGACCGACGAGAGGTACG	This study
pAK1900-PA1285-VSV-R	GAGCTCGGTACCCGGGGATCCTTACTTTCCAAGTCGGTTCATCTCTATGTCTGTATA GTCCAGTCGCTCCAGTTCC	This study
pAK1900-PA1309-F	ACACTATAGAATACTCAAGCTTAGCCATAAGCCAGGCCGATA	This study
pAK1900-PA1309-VSV-R	GAGCTCGGTACCCGGGGATCCTTACTTTCCAAGTCGGTTCATCTCTATGTCTGTATAGGCCGCCGCCAGTTCC	This study
pAK1900-PA1312-F	ACACTATAGAATACTCAAGCTTGTCGCCTTCCATGGTCAGC	This study
pAK1900-PA1312-VSV-R	GAGCTCGGTACCCGGGGATCCTTACTTTCCAAGTCGGTTCATCTCTATGTCTGTATAACCGGCGTCCGGGTGC	This study
pAK1900-PA1335-F	ACACTATAGAATACTCAAGCTTCGAAGACGATCCGCATGTCT	This study
pAK1900-PA1335-VSV-R	GAGCTCGGTACCCGGGGATCCTTACTTTCCAAGTCGGTTCATCTCTATGTCTGTATATTGCAGGCCGTACTTCTTCA	This study
pAK1900-PA1347-F	ACACTATAGAATACTCAAGCTTATGTAAATGAGTGGAGTAGCCA	This study
pAK1900-PA1347-VSV-R	GAGCTCGGTACCCGGGGATCCTTACTTTCCAAGTCGGTTCATCTCTATGTCTGTATAGTGATTGATGATGTACTTGGCGC	This study
pAK1900-PA1380-F	ACACTATAGAATACTCAAGCTTTATGAGCGCATCACTGCCTG	This study
pAK1900-PA1380-VSV-R	GAGCTCGGTACCCGGGGATCCTTACTTTCCAAGTCGGTTCATCTCTATGTCTGTATAATGCGACGACACGTACTCC	This study
pAK1900-PA1484-F	ACACTATAGAATACTCAAGCTTGATGCACACCCTGTTCCGG	This study
pAK1900-PA1484-VSV-R	GAGCTCGGTACCCGGGGATCCTTACTTTCCAAGTCGGTTCATCTCTATGTCTGTATAGGGGTTCTCCGGGTCGT	This study
pAK1900-PA1504-F	ACACTATAGAATACTCAAGCTTGATGACCAGCATCCGCGAG	This study
pAK1900-PA1504-VSV-R	GAGCTCGGTACCCGGGGATCCTTACTTTCCAAGTCGGTTCATCTCTATGTCTGTATAGAGCGGCAGCGGCCGAAG	This study
pAK1900-PA1544-F	ACACTATAGAATACTCAAGCTTCAAGGACCCCTCAATGGCC	This study
pAK1900-PA1544-VSV-R	GAGCTCGGTACCCGGGGATCCTTACTTTCCAAGTCGGTTCATCTCTATGTCTGTATAGCCTTCCAGCTGGCCG	This study
pAK1900-PA1619-F	ACACTATAGAATACTCAAGCTTGAGTAGCGGGATGGAGCAGA	This study
pAK1900-PA1619-VSV-R	GAGCTCGGTACCCGGGGATCCTTACTTTCCAAGTCGGTTCATCTCTATGTCTGTATAGCGCTGGCGCAGGCGC	This study
pAK1900-PA1759-F	ACACTATAGAATACTCAAGCTTGATACAGGCCGTGGATGCAG	This study
pAK1900-PA1759-VSV-R	GAGCTCGGTACCCGGGGATCCTTACTTTCCAAGTCGGTTCATCTCTATGTCTGTATAGAGCAGGCTCAGCTCGC	This study
pAK1900-PA1836-F	ACACTATAGAATACTCAAGCTTATCGACAAGGACCGACATGG	This study
pAK1900-PA1836-VSV-R	GAGCTCGGTACCCGGGGATCCTTACTTTCCAAGTCGGTTCATCTCTATGTCTGTATAGGCCGCCCGCACGCTG	This study
pAK1900-PA1850-F	ACACTATAGAATACTCAAGCTT CATGCCCGAACCGCGC	This study
pAK1900-PA1850-VSV-R	GAGCTCGGTACCCGGGGATCCTTACTTTCCAAGTCGGTTCATCTCTATGTCTGTATAGGCCAGCATGCCGAAGC	This study
pAK1900-PA1859-F	ACACTATAGAATACTCAAGCTTGTCACGAATGAAAGCCAACTCC	This study
pAK1900-PA1859-VSV-R	GAGCTCGGTACCCGGGGATCCTTACTTTCCAAGTCGGTTCATCTCTATGTCTGTATAGGCGCCCAGGCGCTGC	This study
pAK1900-PA1961-F	ACACTATAGAATACTCAAGCTTCCAGCGGAGCGCCTGCATG	This study
pAK1900-PA1961-VSV-R	GAGCTCGGTACCCGGGGATCCTTACTTTCCAAGTCGGTTCATCTCTATGTCTGTATACTCGCGGGCGCGGCGGTAG	This study
pAK1900-PA1978-F	ACACTATAGAATACTCAAGCTTCGAGGTGCAGGCCATGTAC	This study
pAK1900-PA1978-VSV-R	GAGCTCGGTACCCGGGGATCCTTACTTTCCAAGTCGGTTCATCTCTATGTCTGTATAGCGGCGCAGGTAGGCG	This study
pAK1900-PA1998-F	ACACTATAGAATACTCAAGCTTAATGACCGTCAAGCAGTTGC	This study
pAK1900-PA1998-VSV-R	GAGCTCGGTACCCGGGGATCCTTACTTTCCAAGTCGGTTCATCTCTATGTCTGTATACTCCGTGGACTGGTCCTG	This study
pAK1900-PA2010-F	ACACTATAGAATACTCAAGCTTCATGGAAAAGAACAGCAGTCCC	This study
pAK1900-PA2010-VSV-R	GAGCTCGGTACCCGGGGATCCTTACTTTCCAAGTCGGTTCATCTCTATGTCTGTATATCCACCCTGGGTGCCG	This study
pAK1900-PA2032-F	ACACTATAGAATACTCAAGCTTCATGACCCTTTATCTGCAACTCG	This study
pAK1900-PA2032-VSV-R	GAGCTCGGTACCCGGGGATCCTTACTTTCCAAGTCGGTTCATCTCTATGTCTGTATAGGCCTCGCAAGGCTCC	This study
pAK1900-PA2047-F	ACACTATAGAATACTCAAGCTTGATGCCTGTCGCCGCG	This study
pAK1900-PA2047-VSV-R	GAGCTCGGTACCCGGGGATCCTTACTTTCCAAGTCGGTTCATCTCTATGTCTGTATAGGCGGTGTTGCGCGCC	This study
pAK1900-PA2054-F	ACACTATAGAATACTCAAGCTTCATGCTGCTTCGCCACCT	This study
pAK1900-PA2054-VSV-R	GAGCTCGGTACCCGGGGATCCTTACTTTCCAAGTCGGTTCATCTCTATGTCTGTATAGGCGTCGCCCAGCTCG	This study
pAK1900-PA2056-F	ACACTATAGAATACTCAAGCTTAATCATCGATGAGATCGCCATGG	This study
pAK1900-PA2056-VSV-R	GAGCTCGGTACCCGGGGATCCTTACTTTCCAAGTCGGTTCATCTCTATGTCTGTATAGTACGTCAGCGCCCCG	This study
pAK1900-PA2076-F	ACACTATAGAATACTCAAGCTTGATGCCTTCGTTGCGCCAG	This study
pAK1900-PA2076-VSV-R	GAGCTCGGTACCCGGGGATCCTTACTTTCCAAGTCGGTTCATCTCTATGTCTGTATAACCGGCGGCGACCCGC	This study
pAK1900-PA2096-F	ACACTATAGAATACTCAAGCTTCATGCCCACTCCGCCC	This study
pAK1900-PA2096-VSV-R	GAGCTCGGTACCCGGGGATCCTTACTTTCCAAGTCGGTTCATCTCTATGTCTGTATAGGACATCGCGTCGAGTCG	This study
pAK1900-PA2123-F	ACACTATAGAATACTCAAGCTTGATGAACAAGTTTGCCGAAATGAC	This study
pAK1900-PA2123-VSV-R	GAGCTCGGTACCCGGGGATCCTTACTTTCCAAGTCGGTTCATCTCTATGTCTGTATAGCCCGGCGGCAACAGG	This study
pAK1900-PA2196-F	ACACTATAGAATACTCAAGCTTCCGTGCGCCCCATGAAAACCA	This study
pAK1900-PA2196-VSV-R	GAGCTCGGTACCCGGGGATCCTTACTTTCCAAGTCGGTTCATCTCTATGTCTGTATAGATTTCCAGCAGGCTGCGGGTG	This study
pAK1900-PA2246-F	ACACTATAGAATACTCAAGCTTACAACGCACCATGGCTGAACTC	This study
pAK1900-PA2246-VSV-R	GAGCTCGGTACCCGGGGATCCTTACTTTCCAAGTCGGTTCATCTCTATGTCTGTATAGAGCGGCGGGGCCGAG	This study
pAK1900-PA2270-F	ACACTATAGAATACTCAAGCTTCACCCGGAGACCTCGCAT	This study
pAK1900-PA2270-VSV-R	GAGCTCGGTACCCGGGGATCCTTACTTTCCAAGTCGGTTCATCTCTATGTCTGTATACTCCATGAGCAGGCCGTC	This study
pAK1900-PA2276-F	GAGCTCGGTACCCGGGGATCCTTACTTTCCAAGTCGGTTCATCTCTATGTCTGTATAGCGGCGGGCGGCCTGGACTT	This study
pAK1900-PA2276-VSV-R	GAGCTCGGTACCCGGGGATCCTTACTTTCCAAGTCGGTTCATCTCTATGTCTGTATACATGAGCACTACTTCCACCGA	This study
pAK1900-PA1261-F	ACACTATAGAATACTCAAGCTTCATGCCCGGCGTGGTGTTCTTC	This study
pAK1900-PA1261-VSV-R	GAGCTCGGTACCCGGGGATCCTTACTTTCCAAGTCGGTTCATCTCTATGTCTGTATA CGCTTTTCGGGGCTGGCGATGGG	This study
pAK1900-PA5550-F	ACACTATAGAATACTCAAGCTTTCGAAACGAAACTTAAGTGATCTCG	This study
pAK1900-PA5550-VSV-R	GAGCTCGGTACCCGGGGATCCTTACTTTCCAAGTCGGTTCATCTCTATGTCTGTATAGGCCTCGACCGGGGTGCAG	This study
pAK1900-PA5525-F	ACACTATAGAATACTCAAGCTTTGTGCAACTGCAGCCTGAC	This study
pAK1900-PA5525-VSV-R	GAGCTCGGTACCCGGGGATCCTTACTTTCCAAGTCGGTTCATCTCTATGTCTGTATAGGCGTGCTCGCCGGAACG	This study
pAK1900-PA5438-F	ACACTATAGAATACTCAAGCTTTCGAGCCCAGCCTGTGAA	This study
pAK1900-PA5438-VSV-R	GAGCTCGGTACCCGGGGATCCTTACTTTCCAAGTCGGTTCATCTCTATGTCTGTATAGGACGGCTCGCCGCGCTCTT	This study
pAK1900-PA5431-F	ACACTATAGAATACTCAAGCTTCATGGCCACCGTACTGCC	This study
pAK1900-PA5431-VSV-R	GAGCTCGGTACCCGGGGATCCTTACTTTCCAAGTCGGTTCATCTCTATGTCTGTATAGTCAGTCGCGACGACGGG	This study
pAK1900-PA5382-F	ACACTATAGAATACTCAAGCTTGTCCATGGCCCTCAGTTTCC	This study
pAK1900-PA5382-VSV-R	GAGCTCGGTACCCGGGGATCCTTACTTTCCAAGTCGGTTCATCTCTATGTCTGTATAGCCGGCGCCGAGTCCCGC	This study
pAK1900-PA5374-F	ACACTATAGAATACTCAAGCTTACGAGAGGAGATAGCAATGCC	This study
pAK1900-PA5374-VSV-R	GAGCTCGGTACCCGGGGATCCTTACTTTCCAAGTCGGTTCATCTCTATGTCTGTATACCCCGACTGTTTTGCCAACT	This study
pAK1900-PA5356-F	ACACTATAGAATACTCAAGCTTCATGCAGAAACAGCGGGTG	This study
pAK1900-PA5356-VSV-R	GAGCTCGGTACCCGGGGATCCTTACTTTCCAAGTCGGTTCATCTCTATGTCTGTATAGCCCCAGCCGTTCAGGCG	This study
pAK1900-PA5342-F	ACACTATAGAATACTCAAGCTTCCTGATGGCTGCCAACCG	This study
pAK1900-PA5342-VSV-R	GAGCTCGGTACCCGGGGATCCTTACTTTCCAAGTCGGTTCATCTCTATGTCTGTATAGGTCTTGGCGCTGCGCCG	This study
pAK1900-PA5283-F	ACACTATAGAATACTCAAGCTTCATGCACCTCCGGATCGAC	This study
pAK1900-PA5283-VSV-R	GAGCTCGGTACCCGGGGATCCTTACTTTCCAAGTCGGTTCATCTCTATGTCTGTATACCCGAACGCCTCGAAGAAC	This study
pAK1900-PA5255-F	ACACTATAGAATACTCAAGCTTGTCCGAAGAGGGAAGCGAG	This study
pAK1900-PA5255-VSV-R	GAGCTCGGTACCCGGGGATCCTTACTTTCCAAGTCGGTTCATCTCTATGTCTGTATAGACCGGTACTGCCGAACC	This study
pAK1900-PA5218-F	ACACTATAGAATACTCAAGCTTCCGCATGCTCGACCTACG	This study
pAK1900-PA5218-VSV-R	GAGCTCGGTACCCGGGGATCCTTACTTTCCAAGTCGGTTCATCTCTATGTCTGTATAAATGTGTCGGGGTGTTTCGC	This study
pAK1900-PA5179-F	ACACTATAGAATACTCAAGCTTAGCGCCGATGGACATCAAG	This study
pAK1900-PA5179-VSV-R	GAGCTCGGTACCCGGGGATCCTTACTTTCCAAGTCGGTTCATCTCTATGTCTGTATAAGACTGCGGCGCCAACCAG	This study
pAK1900-PA5157-F	ACACTATAGAATACTCAAGCTTCTCCACCATGGGTCACTACAG	This study
pAK1900-PA5157-VSV-R	GAGCTCGGTACCCGGGGATCCTTACTTTCCAAGTCGGTTCATCTCTATGTCTGTATAGGACTCCTGCAGGCTGGC	This study
pAK1900-PA5032-F	ACACTATAGAATACTCAAGCTTGCGCCAGACTGCCGATCATT	This study
pAK1900-PA5032-VSV-R	GAGCTCGGTACCCGGGGATCCTTACTTTCCAAGTCGGTTCATCTCTATGTCTGTATAAGGGAAACGCGAGGGATTTG	This study
pAK1900-PA5029-F	ACACTATAGAATACTCAAGCTTACCTAATTGGAGGGGCCGT	This study
pAK1900-PA5029-VSV-R	GAGCTCGGTACCCGGGGATCCTTACTTTCCAAGTCGGTTCATCTCTATGTCTGTATAGCGCCGGCGCAGGCTGGC	This study
pAK1900-PA4916-F	ACACTATAGAATACTCAAGCTTGCCAGGCGGTCTGAAGAG	This study
pAK1900-PA4916-VSV-R	GAGCTCGGTACCCGGGGATCCTTACTTTCCAAGTCGGTTCATCTCTATGTCTGTATAGGACGCCAGCAGGCTGCG	This study
pAK1900-PA4831-F	ACACTATAGAATACTCAAGCTTAGGTATCGAAGCCATGCGTT	This study
pAK1900-PA4831-VSV-R	GAGCTCGGTACCCGGGGATCCTTACTTTCCAAGTCGGTTCATCTCTATGTCTGTATAGCGCTCCATCTGCTCCAG	This study
pAK1900-PA4806-F	ACACTATAGAATACTCAAGCTTGCCGATCGAGTCGAGCATG	This study
pAK1900-PA4806-VSV-R	GAGCTCGGTACCCGGGGATCCTTACTTTCCAAGTCGGTTCATCTCTATGTCTGTATAGGGGCCGACGCGCTGCCC	This study
pAK1900-PA4493-F	ACACTATAGAATACTCAAGCTTCGTCTGAGAGGCCCTGCCTA	This study
pAK1900-PA4493-VSV-R	GAGCTCGGTACCCGGGGATCCTTACTTTCCAAGTCGGTTCATCTCTATGTCTGTATAGCGCCGTACCGGCCGCTTC	This study
pAK1900-PA4381-F	ACACTATAGAATACTCAAGCTTCATGCGAATACTGGTGGTCG	This study
pAK1900-PA4381-VSV-R	GAGCTCGGTACCCGGGGATCCTTACTTTCCAAGTCGGTTCATCTCTATGTCTGTATATACTCCATTCGGCTCCTCCG	This study
pAK1900-PA4341-F	ACACTATAGAATACTCAAGCTTCATGCCGGAAAGAGAAGAGG	This study
pAK1900-PA4341-VSV-R	GAGCTCGGTACCCGGGGATCCTTACTTTCCAAGTCGGTTCATCTCTATGTCTGTATAGTCGAGCGCGTGCTGCAA	This study
pAK1900-PA4296-F	ACACTATAGAATACTCAAGCTTGACCATGGACAAACCGGCC	This study
pAK1900-PA4296-VSV-R	GAGCTCGGTACCCGGGGATCCTTACTTTCCAAGTCGGTTCATCTCTATGTCTGTATAGTGCACCACCGCTCCGCTG	This study
pAK1900-PA4185-F	ACACTATAGAATACTCAAGCTTGCCCATGACAAGTAGAAAGGC	This study
pAK1900-PA4185-VSV-R	GAGCTCGGTACCCGGGGATCCTTACTTTCCAAGTCGGTTCATCTCTATGTCTGTATAACCCTCGTAGACCAGCGC	This study
pAK1900-PA4174-F	ACACTATAGAATACTCAAGCTTCCGACGACCCGGAGTCCC	This study
pAK1900-PA4174-VSV-R	GAGCTCGGTACCCGGGGATCCTTACTTTCCAAGTCGGTTCATCTCTATGTCTGTATAGAGCGGCGGATGCAACGG	This study
pAK1900-PA4165-F	ACACTATAGAATACTCAAGCTTAGACCATTTGTTCAGGCAGTCA	This study
pAK1900-PA4165-VSV-R	GAGCTCGGTACCCGGGGATCCTTACTTTCCAAGTCGGTTCATCTCTATGTCTGTATAGGGATTCGCACGCAAACC	This study
pAK1900-PA4157-F	ACACTATAGAATACTCAAGCTTGCCGTTGAATACTTCGCAGC	This study
pAK1900-PA4157-VSV-R	GAGCTCGGTACCCGGGGATCCTTACTTTCCAAGTCGGTTCATCTCTATGTCTGTATAGCGCGGCGGCGGCCGCATG	This study
pAK1900-PA4132-F	ACACTATAGAATACTCAAGCTTGGACAGCGGCCAGGACAAG	This study
pAK1900-PA4132-VSV-R	GAGCTCGGTACCCGGGGATCCTTACTTTCCAAGTCGGTTCATCTCTATGTCTGTATATCCCGCCAGCGACTGGGTG	This study
pAK1900-PA4109-F	ACACTATAGAATACTCAAGCTTGGAGCAGAGATTGGTTCGAC	This study
pAK1900-PA4109-VSV-R	GAGCTCGGTACCCGGGGATCCTTACTTTCCAAGTCGGTTCATCTCTATGTCTGTATATCTCCCCCGCGCCTCAAC	This study
pAK1900-PA4094-F	ACACTATAGAATACTCAAGCTTAATGCCCGCACATGCCTT	This study
pAK1900-PA4094-VSV-R	GAGCTCGGTACCCGGGGATCCTTACTTTCCAAGTCGGTTCATCTCTATGTCTGTATAGCGGCCACGCGCCTCGCTC	This study
pAK1900-PA4080-F	ACACTATAGAATACTCAAGCTTAGACGCAAGGATGTCCCTAC	This study
pAK1900-PA4080-VSV-R	GAGCTCGGTACCCGGGGATCCTTACTTTCCAAGTCGGTTCATCTCTATGTCTGTATAGGGCATCCGGCAATAGCC	This study
pAK1900-PA4077-F	ACACTATAGAATACTCAAGCTTGCGTCCTGGGACTGAGGC	This study
pAK1900-PA4077-VSV-R	GAGCTCGGTACCCGGGGATCCTTACTTTCCAAGTCGGTTCATCTCTATGTCTGTATAGTCCAACTGGCCTTCCCG	This study
pAK1900-PA4074-F	ACACTATAGAATACTCAAGCTTCGCCATGCCTTCGACCCT	This study
pAK1900-PA4074-VSV-R	GAGCTCGGTACCCGGGGATCCTTACTTTCCAAGTCGGTTCATCTCTATGTCTGTATAGAGGAAGAGTCGCTTCACCA	This study
pAK1900-PA4070-F	ACACTATAGAATACTCAAGCTTGAGGTGCCCGGTGCATAC	This study
pAK1900-PA4070-VSV-R	GAGCTCGGTACCCGGGGATCCTTACTTTCCAAGTCGGTTCATCTCTATGTCTGTATAGGCCGGTAGCGCGCCGGC	This study
pAK1900-PA3973-F	ACACTATAGAATACTCAAGCTTCATGGTCTATCGTGTCACCGA	This study
pAK1900-PA3973-VSV-R	GAGCTCGGTACCCGGGGATCCTTACTTTCCAAGTCGGTTCATCTCTATGTCTGTATATGAGGGTTCCTCGCAGACA	This study
pAK1900-PA3927-F	ACACTATAGAATACTCAAGCTTGGTCATCGAAACGGACATGC	This study
pAK1900-PA3927-VSV-R	GAGCTCGGTACCCGGGGATCCTTACTTTCCAAGTCGGTTCATCTCTATGTCTGTATAGTCCTCGCGGCCCCTGAC	This study
pAK1900-PA3921-F	ACACTATAGAATACTCAAGCTTAAACCGGGTGATGACTGACT	This study
pAK1900-PA3921-VSV-R	GAGCTCGGTACCCGGGGATCCTTACTTTCCAAGTCGGTTCATCTCTATGTCTGTATAGCGCAACAACCCCATGTG	This study
pAK1900-PA3898-F	ACACTATAGAATACTCAAGCTTCGGCATGCACCAACCCAG	This study
pAK1900-PA3898-VSV-R	GAGCTCGGTACCCGGGGATCCTTACTTTCCAAGTCGGTTCATCTCTATGTCTGTATAGGAGGCTTTCAGGGCGGC	This study
pAK1900-PA3845-F	ACACTATAGAATACTCAAGCTTCATGAGCGACCTCCCTCCC	This study
pAK1900-PA3845-VSV-R	GAGCTCGGTACCCGGGGATCCTTACTTTCCAAGTCGGTTCATCTCTATGTCTGTATATTCGCTGAGCGGCGGTTG	This study
pAK1900-PA3830-F	ACACTATAGAATACTCAAGCTTCCGCGTCCCTATAATGAACGT	This study
pAK1900-PA3830-VSV-R	GAGCTCGGTACCCGGGGATCCTTACTTTCCAAGTCGGTTCATCTCTATGTCTGTATACGCCGAATCGGACAAGGC	This study
pAK1900-PA3776-F	ACACTATAGAATACTCAAGCTTGATGATCTCTTTGCGGCAACT	This study
pAK1900-PA3776-VSV-R	GAGCTCGGTACCCGGGGATCCTTACTTTCCAAGTCGGTTCATCTCTATGTCTGTATAATCCTTGGCTTCGTTCGGC	This study
pAK1900-PA3711-F	ACACTATAGAATACTCAAGCTTGAAGGCGCTCCCCATGTT	This study
pAK1900-PA3711-VSV-R	GAGCTCGGTACCCGGGGATCCTTACTTTCCAAGTCGGTTCATCTCTATGTCTGTATAGGGCGGCGGCGTTGCCGAAG	This study
pAK1900-PA3699-F	ACACTATAGAATACTCAAGCTTCGTGTCCCGAGTAGCTCCC	This study
pAK1900-PA3699-VSV-R	GAGCTCGGTACCCGGGGATCCTTACTTTCCAAGTCGGTTCATCTCTATGTCTGTATACAGGCCCATGACCAGATTCA	This study
pAK1900-PA3689-F	ACACTATAGAATACTCAAGCTTGGTTGGCATGAAGATCGGTG	This study
pAK1900-PA3689-VSV-R	GAGCTCGGTACCCGGGGATCCTTACTTTCCAAGTCGGTTCATCTCTATGTCTGTATAGCCATGCCGGCGGTGCAC	This study
pAK1900-PA3599-F	ACACTATAGAATACTCAAGCTTGATGAGTTTCACCTTGCAGGAC	This study
pAK1900-PA3599-VSV-R	GAGCTCGGTACCCGGGGATCCTTACTTTCCAAGTCGGTTCATCTCTATGTCTGTATAGCCCTGGGCCTGGAGGAA	This study
pAK1900-PA3587-F	ACACTATAGAATACTCAAGCTTCATGCTCGAACTTCGCCAC	This study
pAK1900-PA3587-VSV-R	GAGCTCGGTACCCGGGGATCCTTACTTTCCAAGTCGGTTCATCTCTATGTCTGTATAGCCCTTGGCGGCGCTGAC	This study
pAK1900-PA3571-F	ACACTATAGAATACTCAAGCTTGTTGTTCATGGACTATATTGCGGA	This study
pAK1900-PA3571-VSV-R	GAGCTCGGTACCCGGGGATCCTTACTTTCCAAGTCGGTTCATCTCTATGTCTGTATAGGCTCCTCCCTCGCCCTG	This study
pAK1900-PA3565-F	ACACTATAGAATACTCAAGCTTCTTGAAAATGCTGCGTTACGAC	This study
pAK1900-PA3565-VSV-R	GAGCTCGGTACCCGGGGATCCTTACTTTCCAAGTCGGTTCATCTCTATGTCTGTATAGTTCCTCGTCCATGGAGCC	This study
pAK1900-PA3508-F	ACACTATAGAATACTCAAGCTTAATGGATAAGTCAGACGATTCGC	This study
pAK1900-PA3508-VSV-R	GAGCTCGGTACCCGGGGATCCTTACTTTCCAAGTCGGTTCATCTCTATGTCTGTATATACGGTTTCATGCGGGCG	This study
pAK1900-PA3433-F	ACACTATAGAATACTCAAGCTTAATGGAATTCCGTCAACTCCG	This study
pAK1900-PA3433-VSV-R	GAGCTCGGTACCCGGGGATCCTTACTTTCCAAGTCGGTTCATCTCTATGTCTGTATACGCCGGGCTTTCCTCCAG	This study
pAK1900-PA3423-F	ACACTATAGAATACTCAAGCTTCATGCGTTATCACCTCAGCTG	This study
pAK1900-PA3423-VSV-R	GAGCTCGGTACCCGGGGATCCTTACTTTCCAAGTCGGTTCATCTCTATGTCTGTATAGCGGCGCGACGACAGGCG	This study
pAK1900-PA3420-F	ACACTATAGAATACTCAAGCTTCATGACCGAGCCGACCGAG	This study
pAK1900-PA3420-VSV-R	GAGCTCGGTACCCGGGGATCCTTACTTTCCAAGTCGGTTCATCTCTATGTCTGTATAGGCGAGCAGGCCGAGGGC	This study
pAK1900-PA3321-F	ACACTATAGAATACTCAAGCTTCATGCAGCAGATTCATGACCT	This study
pAK1900-PA3321-VSV-R	GAGCTCGGTACCCGGGGATCCTTACTTTCCAAGTCGGTTCATCTCTATGTCTGTATAGATCTTCCGCGCCGCCGC	This study
pAK1900-PA3269-F	ACACTATAGAATACTCAAGCTTAGTGCCGGACGAGACGAG	This study
pAK1900-PA3269-VSV-R	GAGCTCGGTACCCGGGGATCCTTACTTTCCAAGTCGGTTCATCTCTATGTCTGTATATTCGTAGATCGTCAAGGATGAGC	This study
pAK1900-PA3260-F	ACACTATAGAATACTCAAGCTTCATGAATGTCCAAGTGATCACGC	This study
pAK1900-PA3260-VSV-R	GAGCTCGGTACCCGGGGATCCTTACTTTCCAAGTCGGTTCATCTCTATGTCTGTATAGGCCCCCGTCGCTTTGCC	This study
pAK1900-PA3220-F	ACACTATAGAATACTCAAGCTTCATGGGTTCGATCCTTTCCCT	This study
pAK1900-PA3220-VSV-R	GAGCTCGGTACCCGGGGATCCTTACTTTCCAAGTCGGTTCATCTCTATGTCTGTATAGCCGGTTTTGTCGCGGGA	This study
pAK1900-PA3124-F	ACACTATAGAATACTCAAGCTTAATCATCAGGCAGGGCGC	This study
pAK1900-PA3124-VSV-R	GAGCTCGGTACCCGGGGATCCTTACTTTCCAAGTCGGTTCATCTCTATGTCTGTATAACCCTGGCTCATATCGACG	This study
pAK1900-PA3094-F	ACACTATAGAATACTCAAGCTTTCAATCTCTGGCTATGAGCGC	This study
pAK1900-PA3094-VSV-R	GAGCTCGGTACCCGGGGATCCTTACTTTCCAAGTCGGTTCATCTCTATGTCTGTATAGGCGCTCTGTCGCTGGGC	This study
pAK1900-PA3045-F	ACACTATAGAATACTCAAGCTTAATGAGCCGTATCCTGATAGTCG	This study
pAK1900-PA3045-VSV-R	GAGCTCGGTACCCGGGGATCCTTACTTTCCAAGTCGGTTCATCTCTATGTCTGTATAGATAAGCGTATTGCGTTTGGC	This study
pAK1900-PA3027-F	ACACTATAGAATACTCAAGCTTCATGCAGACCCTTGGCTCC	This study
pAK1900-PA3027-VSV-R	GAGCTCGGTACCCGGGGATCCTTACTTTCCAAGTCGGTTCATCTCTATGTCTGTATATTGCGCCGCCGGCTCCTTG	This study
pAK1900-PA2957-F	ACACTATAGAATACTCAAGCTTTATGCAGAAAGAGCCTCGCA	This study
pAK1900-PA2957-VSV-R	GAGCTCGGTACCCGGGGATCCTTACTTTCCAAGTCGGTTCATCTCTATGTCTGTATAGGCGCTGGGAGCGTCGCCTT	This study
pAK1900-PA2930-F	ACACTATAGAATACTCAAGCTTGCGCCGAGCGAGAACGAT	This study
pAK1900-PA2930-VSV-R	GAGCTCGGTACCCGGGGATCCTTACTTTCCAAGTCGGTTCATCTCTATGTCTGTATAGGCCGCCGCGCTGCGGCG	This study
pAK1900-PA2917-F	ACACTATAGAATACTCAAGCTTGATGGGGAGCCGAGACTGG	This study
pAK1900-PA2917-VSV-R	GAGCTCGGTACCCGGGGATCCTTACTTTCCAAGTCGGTTCATCTCTATGTCTGTATAGTCTGGAAGCTGGGTGCAC	This study
pAK1900-PA2899-F	ACACTATAGAATACTCAAGCTTAATGAGTTCGAACGAAACCCTG	This study
pAK1900-PA2899-VSV-R	GAGCTCGGTACCCGGGGATCCTTACTTTCCAAGTCGGTTCATCTCTATGTCTGTATAGGCGAGTTCGTGGAGCCAG	This study
pAK1900-PA2834-F	ACACTATAGAATACTCAAGCTTCATGCCAGCGTGCTTATACT	This study
pAK1900-PA2834-VSV-R	GAGCTCGGTACCCGGGGATCCTTACTTTCCAAGTCGGTTCATCTCTATGTCTGTATAGTTGGAGCCAAGCAGCGGAT	This study
pAK1900-PA2766-F	ACACTATAGAATACTCAAGCTTGATAGTCGGCATGCGCTACA	This study
pAK1900-PA2766-VSV-R	GAGCTCGGTACCCGGGGATCCTTACTTTCCAAGTCGGTTCATCTCTATGTCTGTATAGTCCCGGTCCGCTTGCGG	This study
pAK1900-PA2704-F	ACACTATAGAATACTCAAGCTTCATGATCGACTCGACCTTCTCC	This study
pAK1900-PA2704-VSV-R	GAGCTCGGTACCCGGGGATCCTTACTTTCCAAGTCGGTTCATCTCTATGTCTGTATAGGCGCGGAAATGGCTCGG	This study
pAK1900-PA2696-F	ACACTATAGAATACTCAAGCTTCATGACTGTTGCCATAGACAGA	This study
pAK1900-PA2696-VSV-R	GAGCTCGGTACCCGGGGATCCTTACTTTCCAAGTCGGTTCATCTCTATGTCTGTATACAGCGCTGCGTCGGTGCG	This study
pAK1900-PA2692-F	ACACTATAGAATACTCAAGCTTAGTGATGGCTCTCTATAGCGC	This study
pAK1900-PA2692-VSV-R	GAGCTCGGTACCCGGGGATCCTTACTTTCCAAGTCGGTTCATCTCTATGTCTGTATAGTCGCGGGAGCCGCCGCGTC	This study
pAK1900-PA2686-F	ACACTATAGAATACTCAAGCTTGATGATCGTACAACCCAGTGC	This study
pAK1900-PA2686-VSV-R	GAGCTCGGTACCCGGGGATCCTTACTTTCCAAGTCGGTTCATCTCTATGTCTGTATAGGGGTGTTCCGTCTCCAC	This study
pAK1900-PA2577-F	ACACTATAGAATACTCAAGCTTGGCCGACATGACCGATGAC	This study
pAK1900-PA2577-VSV-R	GAGCTCGGTACCCGGGGATCCTTACTTTCCAAGTCGGTTCATCTCTATGTCTGTATAGGTCATCGGGGGGAGCCG	This study
pAK1900-PA2556-F	ACACTATAGAATACTCAAGCTTGGTGAAGAACGACGGCGA	This study
pAK1900-PA2556-VSV-R	GAGCTCGGTACCCGGGGATCCTTACTTTCCAAGTCGGTTCATCTCTATGTCTGTATATCGATGGCCGAGCGTTTC	This study
pAK1900-PA2551-F	ACACTATAGAATACTCAAGCTTCATGAACCTGAACAAAGTCGACC	This study
pAK1900-PA2551-VSV-R	GAGCTCGGTACCCGGGGATCCTTACTTTCCAAGTCGGTTCATCTCTATGTCTGTATACGCCGGCTGTGCCGCCTTG	This study
pAK1900-PA2523-F	ACACTATAGAATACTCAAGCTTCATGCGCATCCTTATTATCGAAGA	This study
pAK1900-PA2523-VSV-R	GAGCTCGGTACCCGGGGATCCTTACTTTCCAAGTCGGTTCATCTCTATGTCTGTATATCGGCGCGCTTCCAGGAC	This study
pAK1900-PA2488-F	ACACTATAGAATACTCAAGCTTAATGCTTCCGGACCCCCT	This study
pAK1900-PA2488-VSV-R	GAGCTCGGTACCCGGGGATCCTTACTTTCCAAGTCGGTTCATCTCTATGTCTGTATAGGCTAGCGCTTCGTTGGC	This study
pAK1900-PA2320-F	ACACTATAGAATACTCAAGCTTCAAGCAGGCCACGATGAGC	This study
pAK1900-PA2320-VSV-R	GAGCTCGGTACCCGGGGATCCTTACTTTCCAAGTCGGTTCATCTCTATGTCTGTATAGGTGCTCTCCCGCGCCATC	This study
pAK1900-PA2299-F	ACACTATAGAATACTCAAGCTTCATGGGCAAACTGCTCCCG	This study
pAK1900-PA2299-VSV-R	GAGCTCGGTACCCGGGGATCCTTACTTTCCAAGTCGGTTCATCTCTATGTCTGTATATGCCCGCTCTCCCTTCTG	This study
pAK1900-PA2281-F	ACACTATAGAATACTCAAGCTTGCGCGAAATGCTCGGCAG	This study
pAK1900-PA2281-VSV-R	GAGCTCGGTACCCGGGGATCCTTACTTTCCAAGTCGGTTCATCTCTATGTCTGTATACTCGCGCCCCGGCGGATG	This study
pAK1900-PA2100-F	ACACTATAGAATACTCAAGCTTCGGAGAAAATATGCCGGTCA	This study
pAK1900-PA2100-VSV-R	GAGCTCGGTACCCGGGGATCCTTACTTTCCAAGTCGGTTCATCTCTATGTCTGTATAAGCACGCATCGTCAGCAT	This study
