## Supplemental Tables for "Global transcription factors analyses reveal hierarchy and synergism of regulatory networks and master virulence regulators in *Pseudomonas aeruginosa*": Supplementary Table 9.xlsx

### Sheet: Sheet1
Table S9. Reference list of strains for pan-genome analysis.
GCF_000006765.1
GCF_000014625.1
GCF_000017205.1
GCF_000026645.1
GCF_000168335.1
GCF_000223945.1
GCF_000223965.1
GCF_000226155.1
GCF_000271365.1
GCF_000284555.1
GCF_000359505.1
GCF_000414035.1
GCF_000496645.1
GCF_000504045.1
GCF_000508765.1
GCF_000510305.1
GCF_000524595.1
GCF_000816985.1
GCF_000829255.1
GCF_000829275.1
GCF_000829885.1
GCF_000981825.1
GCF_001045685.1
GCF_001077475.1
GCF_001293085.1
GCF_001447845.1
GCF_001457615.1
GCF_001482325.1
GCF_001547955.1
GCF_001548135.1
GCF_001548335.1
GCF_900069025.1
GCF_900070375.1
1011
1606
1608
1610
1613
1618
1619
1813
C115
C116
C139
C140
C145
C148
C156
C160
C162
C164
C166
C179
C184
C194
C196
C197
C204
C26
C308
C31
C323
C328
C333
C337
C415
C416
C43
C74
C75
MC107
MC114
MC139
MC140
MC141
MC147
MC153
MC158
MC159
MC164
MC219
MC227
MC22
MC2
MC39
MC43
MC45
MC46
MC49
MC64
MC70
MC74
MC90
N17-1
N18-4
TC132
TC14
TC26
ZE9
ZR26
